# A comprehensive analysis of Transcribed Ultra Conserved Regions uncovers important regulatory functions of novel non-coding transcripts in gliomas

**DOI:** 10.1101/2023.09.12.557444

**Authors:** Myron K Gibert, Ying Zhang, Shekhar Saha, Guruprasad Varma Konduru, Pawel Marcinkiewicz, Collin Dube, Kadie Hudson, Yunan Sun, Sylwia Bednarek, Bilhan Chagari, Aditya Sarkar, Christian Roig-Laboy, Natalie Neace, Karim Saoud, Initha Setiady, Farina Hanif, David Schiff, Benjamin Kefas, Markus Hafner, Pankaj Kumar, Roger Abounader

**Affiliations:** University of Virginia Departments of Microbiology, Immunology & Cancer Biology, Charlottesville, VA, 22908, USA; Neurology, Charlottesville, VA, 22908, USA; Cancer Center, Charlottesville, VA, 22908, USA; Department of Public Health Sciences and Bioinformatics Core, Charlottesville, VA, 22908, USA; Department of Biochemistry, Dow International Medical College, Dow University of Health Sciences, Karachi, 75270, Pakistan; National Institutes of Health, Bethesda, MD, USA

## Abstract

Transcribed Ultra-Conserved Regions (TUCRs) represent a severely understudied class of putative non-coding RNAs (ncRNAs) that are 100% conserved across multiple species. We performed the first-ever analysis of TUCRs in glioblastoma (GBM) and low-grade gliomas (LGG). We leveraged large human datasets to identify the genomic locations, chromatin accessibility, transcription, differential expression, correlation with survival, and predicted functions of all 481 TUCRs, and identified TUCRs that are relevant to glioma biology. Of these, we investigated the expression, function, and mechanism of action of the most highly upregulated intergenic TUCR, uc.110, identifying it as a new tumor enhancer. Uc.110 was highly overexpressed in GBM and LGG, where it promoted malignancy and tumor growth. Uc.110 activated the WNT pathway by upregulating the expression of membrane frizzled-related protein (MFRP), by sponging the tumor suppressor microRNA miR-544. This pioneering study shows important roles for TUCRs in gliomas and provides an extensive database and novel methods for future TUCR research.
