## Supplementary Tables 1-5 for "A comprehensive analysis of Transcribed Ultra Conserved Regions uncovers important regulatory functions of novel non-coding transcripts in gliomas": Supplementary_Table_2_abounader_2024.csv

0	NOTB	MAD	Sex	Age at Diagnosis	DateOfDiagnosis	DateDeceased	NumberOfMonths	RoundingDiagnosis
1	NOTB-177		Male	28	8-Oct-07	16-Sep-18	131	Progressive (10/07,4/12) Right Frontal Glioblastoma; Ki-67 high, p53 positive, IDH1 positive, MGMT positive, 1p/19q intact
2	NOTB-186	MAD12-826	Male	70	29-Aug-12	28-Dec-12	4	Left Temporal Glioblastoma Ki-67 brisk; p53 and IDH1 diffusely negative; MGMT negative
3	NOTB-191	MAD12-953	Male	65	11-Oct-12	24-Jul-13	9	Left Frontal Giant Cell Glioblastoma; Ki-67 brisk, p53 strongly and diffusely positive, IDH1 negative, MGMT positive
4	NOTB-195	MAD12-1011	Female	71	31-Oct-12	23-Oct-14	24	Right Temporal Glioblastoma; Ki-67 elevated, p53 overexpression, IDH1 negative, MGMT negative, EGFR overexpression
5	NOTB-196	MAD12-1035	Male	64	9-Nov-12	20-Sep-13	10	Left Frontal Glioblastoma; Ki-67 brisk, p53 mostly weak with focal strong staining, IDH1/IDH2 negative, MGMT positive
6	NOTB-203	MAD13-0001	Female	63	2-Jan-13	2-Jun-14	17	Right Frontoparietal Glioblastoma; Ki-67 elevated, p53 strongly positive, IDH1/IDH2 intact, MGMT unmethylated
7	NOTB-206	MAD13-00094	Female	44	6-Feb-13	24-Oct-14	20	Recurrent (2/13,11/13) Left Temporal Glioblastoma, Gr IV; Ki-67 brisk, p53 weak positivity, IDH1/IDH2 negative, MGMT unmethylated
8	NOTB-208	MAD13-00175	Female	73	13-Mar-13	30-Oct-13	7	Right Temporal Glioblastoma, Gr IV; Ki-67 elevated, p53 strongly immunoreactive, IDH1 (R132H) negative; MGMT unmethylated, IDH1/IDH2 intact
9	NOTB-209	MAD13-00208	Female	55	27-Mar-13	7-Oct-14	19	Left Temporal Glioblastoma, Gr IV; Ki-67 very high, p53 positive, IDH1/IDH2 not mutated, MGMT unmethylated
10	NOTB-218	MAD13-00309	Female	68	15-May-13	14-Sep-13	4	Right Temporal Glioblastoma, Gr IV; Ki-67 elevated, p53 strongly and diffusely positive, IDh1 (R132H) negative, IDH1/2 wild type, MGMT unmethylated
11	NOTB-221	MAD13-00481	Female	64	30-Jul-13	27-Dec-14	17	Left Occipital Gliosarcoma, Gr IV; Ki-67 high, IDH1 (R132H) negative, IDH1/2 intact, MGMT unmethylated
12	NOTB-224	MAD13-00529	Female	72	23-Aug-13	22-Feb-15	18	Left Temporal Glioblastoma, Gr IV; Ki-67 high, p53 focally and weakly positive, IDH1 (R132H) negative, MGMT methylated
13	NOTB-225	MAD13-00530	Male	59	26-Aug-13	10-Dec-16	40	Recurrent (8/13,2/14) Right Temporal Glioblastoma, Gr IV; Ki-67 high, p53 moderate to strongly positive, IDH1 (R132H) negative, MGMT methylated
14	NOTB-237 (SAME PATIENT AS NOTB-206 above)	MAD13-00701
15	NOTB-238	MAD13-00731	Female	63	16-Nov-13	29-Jul-17	44	Right Frontal Glioblastoma, Gr IV; Ki-67 high, p53 negative, IDH1 (R132H) negative, MGMT methylated
16	NOTB-241	MAD13-00762	Male	75	22-Nov-13	4-Nov-14	12	Right Temporal Glioblastoma, Gr IV; Ki-67 high, p53 focally and weakly positive, IDH1 (R132H) negative, MGMT unmethylated
17	NOTB-245	MAD13-00784	Male	60	3-Dec-13	26-Feb-15	14	Left Occipital Glioblastoma, Gr IV; Ki-67 high, p53 negataive, IDH1 (R132H) negative, MGMT unmethylated
19	NOTB-247	MAD13-00843	Female	54	18-Dec-13	11-Oct-18	58	Recurrent (12/2017) Left Temporoparietal Glioblastoma, Gr IV; Ki-67 high, p53 focally positive, IDH1 (R132H) negative, MGMT unmethylated
18	NOTB-248	MAD13-00829	Male	67	13-Dec-13	14-Mar-14	3	Right Frontal Glioblastoma, Gr IV; Ki-67 high, p53 weakly and focally positive, IDH1 (R132H) negative, awaiting MGMT analysis
20	NOTB-249	MAD13-00853	Female	71	30-Dec-13	22-Jul-15	19	Left Frontal Glioblastoma, Gr IV; Ki-67 elevated, p53 focally weak, IDH1 (R132H) negative, MGMT unmethylated; + ovarian mass
