## Supplementary Tables 1-5 for "A comprehensive analysis of Transcribed Ultra Conserved Regions uncovers important regulatory functions of novel non-coding transcripts in gliomas": Supplementary_Table_3_abounader_2024.csv

Target gene	kibble	baseMean	log2FoldChange.x	lfcSE	stat	pvalue	padj.x	log2FoldChange.y	padj.y	mirna
LARP4B	chr10:806914-931900:-	3146.136654756069	-0.44352562240460564	0.03294439811851323	-13.462854012663378	2.587263768874886e-41	6.742623070684161e-41	-0.04855906	0.09977188	miR-544
RAB18	chr10:27504174-27546461:+	4713.356866075327	0.27395033455341905	0.03538332287981045	7.742357479651346	9.759013911789957e-15	1.6487007314936337e-14	-0.161923	7.077065e-4	miR-544
WAC	chr10:28532426-28623642:+	8632.541593494789	-0.5242103296273497	0.03095414234461769	-16.935062318678632	2.480955214935909e-64	8.657232162740249e-64	-0.06142986	0.5879829	miR-544
CTNNA3	chr10:65912518-67696217:-	3307.7391998244543	-1.01613795152687	0.07400009969200394	-13.731575440521583	6.568941662066487e-43	1.751311458640377e-42	0.193716	0.2528309	miR-544
SYNPO2L	chr10:73644035-73663807:-	151.98228451589088	-0.11707110497727828	0.07226749212154855	-1.619969111151296	0.105238912374529	0.11890239852072004	-0.860686	0.0195773	miR-544
PPIF	chr10:79347464-79362057:+	3830.18973273562	0.43053501917907167	0.04250851017420068	10.128207679232487	4.141713392486183e-24	8.298058413189211e-24	-0.1142289	0.1142357	miR-544
SH2D4B	chr10:80537902-80646560:+	61.03296100586934	-0.8687922910546796	0.06752159427185453	-12.866880594625178	6.913844311096057e-38	1.7123514192774938e-37	-0.3018485	0.6700463	miR-544
TBC1D12	chr10:94402429-94536332:+	1467.0031195387567	-0.1342725222316692	0.05299483891222189	-2.5336905439805517	0.011286835778866406	0.013514603876453589	0.0805855	0.4081179	miR-544
ERLIN1	chr10:100148365-100186057:-	1511.7627857940338	0.8836769217868122	0.0374946081531084	23.5681065975763	8.187954522968558e-123	5.706018041212462e-122	0.2107814	0.007828821	miR-544
BLOC1S2	chr10:100273278-100286712:-	3156.5511907953614	-0.0729035259929783	0.042445433689119176	-1.717582308781239	0.08587282948247651	0.09761559976669311	0.07998034	0.07520746	miR-544
C10orf2	chr10:100987527-100994403:+	583.637494040092	0.7610789886530971	0.039214796544262784	19.40795454068076	6.610678284941245e-84	2.9122389149380366e-83	-0.1351918	0.004983187	miR-544
SMNDC1	chr10:110290332-110305268:-	1349.191340152435	0.6285811409612629	0.03390768638411585	18.538013294110314	1.0191764227063461e-76	4.118944413641719e-76	0.03619745	0.3580883	miR-544
BBIP1	chr10:110898730-110919366:-	2105.9843236945685	-0.39834214409372737	0.03090496043130217	-12.889262388126713	5.173626342556295e-38	1.283416648154598e-37	0.1609887	0.134458	miR-544
GFRA1	chr10:116056921-116273645:-	1376.7771350228559	-1.8598750624511964	0.11594637656490887	-16.04082091698661	6.627250927324996e-58	2.1380821068080986e-57	0.8462627	7.254829e-4	miR-544
TIAL1	chr10:119562896-119597247:-	4195.917733585571	0.004793493663464812	0.03414040789765091	0.14040528390390547	0.8883397832577347	0.8978908364224064	0.07869873	0.06189212	miR-544
FGFR2	chr10:121478130-121598656:-	5608.129710059151	-1.08144409292032	0.07867514502711974	-13.745689220497026	5.405581337703056e-43	1.442224492836132e-42	-0.2969083	0.688797	miR-544
ST5	chr11:8691877-8911027:-	5053.517268675357	1.000372732030487	0.04357837992119696	22.955711842419724	1.2921025952945449e-116	8.38990751165795e-116	-0.2569838	0.01899165	miR-544
RRAS2	chr11:14277153-14364506:-	801.0854716121687	0.9463339791810313	0.052300551215198623	18.094149243039436	3.543737554201215e-73	1.3744459287427409e-72	0.1204096	0.1720934	miR-544
CLPB	chr11:72292072-72434684:-	1331.237492879655	1.0172353902469846	0.03946723173685477	25.774176335176893	1.727502235243861e-146	1.5872692676077785e-145	0.07752169	0.3823643	miR-544
TENM4	chr11:78653283-79441288:-	3613.0945271906317	0.7080016379050122	0.06105423646189744	11.596273722084133	4.304141165912363e-31	9.628748250021004e-31	-0.2466434	0.2643693	miR-544
PANX1	chr11:94128928-94186796:+	2117.9920191091464	0.6759113124869335	0.051286485997043135	13.179130902552037	1.1571617288428042e-39	2.942015267892558e-39	0.4380326	0.01129719	miR-544
MFRP	chr11:119338934-119346705:-	1768.160700482166	2.5160572131493977	0.08259921473089929	30.461030668953484	8.557857641838865e-204	1.5709573257177972e-202	-1.320266	NA	miR-544
FAM118B	chr11:126183570-126264940:+	7062.167896196792	0.4024172111241094	0.022647432417635564	17.76877853980246	1.2334736361241153e-70	4.638790739396355e-70	0.08561295	0.3000456	miR-544
JAM3	chr11:134068925-134151757:+	6135.9819863078155	0.9391055338262922	0.059211462131484885	15.8601983470855	1.1951583258354365e-56	3.7953079024651133e-56	6.001423e-5	0.9993775	miR-544
SLC6A12	chr12:190077-214523:-	2486.2436849885175	-3.0713413345089515	0.0778986096263852	-39.42742173755886	0	0	-0.5460223	0.1372277	miR-544
APOLD1	chr12:12725807-12812650:+	5415.080299369191	-0.43296985483950223	0.09753011710365343	-4.439345175596876	9.023299891069747e-6	1.219268518104233e-5	0.2102199	0.1967852	miR-544
GRIN2B	chr12:13537337-13982012:-	4036.6315154869853	-2.5908019370900144	0.13961320824476203	-18.556997361939896	7.159607739876992e-77	2.9003140301144565e-76	3.18564	0.08293703	miR-544
ETNK1	chr12:22625142-22697232:+	3291.1006875282196	0.6406236988181132	0.040350856334508904	15.876334655882836	9.242381040012976e-57	2.9399638936283344e-56	0.04654098	0.6600386	miR-544
IRAK4	chr12:43758913-43790251:+	1044.832371806816	1.4339822327155034	0.05397850553627301	26.565800932593103	1.687033722112302e-155	1.7247278816528566e-154	0.3902545	2.761182e-4	miR-544
WNT10B	chr12:48965334-48971858:-	1646.456165689379	-4.026268611310268	0.1203784033564757	-33.44676868148274	2.867790054857191e-245	9.679521295572017e-244	-0.5663403	6.478218e-4	miR-544
LETMD1	chr12:51048230-51068984:+	6978.289699402976	-0.31082308018507715	0.022212324604715932	-13.993271110358519	1.7134598733975965e-44	4.660411905293318e-44	-0.1134974	0.02360051	miR-544
ALX1	chr12:85279760-85303172:+	7.28035893588607	0.768644883571055	0.22954200329542143	3.3486023147659214	8.12202856704987e-4	0.001024212040073094	0.2885595	0.7418307	miR-544
VEZT	chr12:95217746-95310650:+	3798.0196011020403	0.034047156112517005	0.02532548690548668	1.3443830809484183	0.1788245420588979	0.19820750924017325	0.2844354	0.003650333	miR-544
KCTD10	chr12:109448633-109477544:-	3118.022457334625	0.2484356521460643	0.03250417795271266	7.643191361660969	2.1190269107778918e-14	3.5526196238028975e-14	0.1366681	0.2620138	miR-544
SH2B3	chr12:111403771-111452223:+	2420.5189140051616	0.8934217159364174	0.049809403327405945	17.936808238071027	6.085148409300677e-72	2.328705200547614e-71	-0.2191924	0.006021922	miR-544
ATXN2	chr12:111432138-111599676:-	6821.767065740435	0.02708236440338285	0.025924770815081315	1.0446520278446636	0.2961838240519491	0.32192952173211725	-0.1386521	0.07986541	miR-544
ERP29	chr12:112013220-112025564:+	4949.761304600291	1.1377690707854031	0.03871877394049425	29.38546227042228	8.423497188100362e-190	1.313565759050296e-188	-0.120615	0.0407452	miR-544
RSRC2	chr12:122504643-122527013:-	4085.9009503805	-0.048956272368624584	0.02177975564062724	-2.2477879539338432	0.024589714359886987	0.02889256244963195	-0.06947994	0.03650611	miR-544
SBNO1	chr12:123281121-123365218:-	3272.668930567953	-0.4629320099245415	0.03291373987800589	-14.065007855089991	6.231594300342717e-45	1.7044940825826362e-44	-0.3198668	1.802002e-4	miR-544
TNFRSF19	chr13:23570248-23676105:+	1838.737348171421	3.5854156228515177	0.09799298705579167	36.58849199902627	4.3591982589732264e-293	3.284793065703916e-291	0.08161752	0.7128401	miR-544
FLT1	chr13:28300259-28495128:-	5312.175641879378	-1.249022661519462	0.07529401971109077	-16.588603800302636	8.425635682989162e-62	2.8503394490871898e-61	-0.917967	4.816298e-4	miR-544
SLC7A1	chr13:29502272-29595715:-	5755.97282527318	-0.04964997120120043	0.04470208151785788	-1.1106858901271954	0.26670357773915654	0.29114954810204713	-0.09227652	0.4775484	miR-544
HSPH1	chr13:31128327-31163109:-	10942.262507962356	-0.9819818255090474	0.06789539005295345	-14.463159056059231	2.0707145523102376e-47	5.851818688281922e-47	-0.2273839	0.002369865	miR-544
DACH1	chr13:71428015-71868068:-	465.3662885352689	-0.21688894000547992	0.08071466250966805	-2.687107066569235	0.007207384619525493	0.008708098107046806	0.1793932	0.1747592	miR-544
POU4F1	chr13:78599092-78603560:-	90.2410130527518	2.7599421890417952	0.1790435510751842	15.414920964580494	1.2992971314041868e-53	3.972076385402033e-53	1.62441	NA	miR-544
ING1	chr13:110712623-110747788:+	1278.416623622216	0.6067383149074428	0.038884698940163054	15.603523530968054	6.888496015902853e-55	2.1400313916494503e-54	-0.04906686	0.5277109	miR-544
SOX1	chr13:112067599-112071706:+	410.8472947537356	0.08876272738475863	0.1284092464427355	0.6912487211296162	0.4894092508508573	0.5192752266000455	NA	NA	miR-544
SLC25A21	chr14:36677921-37172660:-	76.25820246072081	-0.3235837692747956	0.10259026611829018	-3.154137146907214	0.0016097341769640706	0.0020047027591882515	0.69962	0.341606	miR-544
SOS2	chr14:50117128-50231578:-	2599.9468153428256	0.3038667775665412	0.036595997865517746	8.303278918180748	1.0127674012162048e-16	1.782890889038591e-16	0.1681357	0.09970858	miR-544
SAV1	chr14:50633106-50668353:-	1474.724848536528	0.28214352244339647	0.034732244261306916	8.123388754285465	4.533442788349887e-16	7.87016477619852e-16	0.0448585	0.4760002	miR-544
ARID4A	chr14:58298385-58374828:+	1755.0941012033663	-0.2671493445142429	0.0320918298277043	-8.324528266182492	8.466522640536079e-17	1.4928372217319946e-16	-0.1637712	0.01312997	miR-544
PPM1A	chr14:60245750-60318391:+	4604.92245193249	-0.4101446674733173	0.03453728150254894	-11.875418377762232	1.5883739506314505e-32	3.630593096469045e-32	-0.1906425	0.01662096	miR-544
VTI1B	chr14:67624256-67676528:-	7799.178535404232	-0.4445017589958447	0.030631131139536694	-14.511437954118202	1.0254806793156498e-47	2.9098267439014576e-47	0.3112734	0.01885096	miR-544
GPATCH2L	chr14:76151885-76214473:+	2826.886033549586	0.39732556934118757	0.031952003175321195	12.435075421126346	1.685816061690623e-35	4.035659199721701e-35	0.01958605	0.7061137	miR-544
DIO2	chr14:80196680-80459227:-	3868.097464955752	-1.5254103545022777	0.10493157545833043	-14.53719100127336	7.04236830905071e-48	2.0015836390155205e-47	-0.2103122	0.01451521	miR-544
CCDC88C	chr14:91271183-91418498:-	798.4010477112537	-0.31592282251734743	0.06409764892378914	-4.928773953830562	8.274724504019955e-7	1.153931589142837e-6	-0.4704399	0.008751685	miR-544
YY1	chr14:100238765-100285111:+	6139.481106166405	0.2543344706292899	0.023054281891090374	11.031984072667244	2.678888494451787e-28	5.732286744172215e-28	0.09090146	0.1728249	miR-544
SHC4	chr15:48823737-48963444:-	15379.101145031102	0.702588069817227	0.0384664768907405	18.264944611715954	1.5737254020441496e-74	6.197981750631117e-74	0.05059477	0.6502519	miR-544
TNFAIP8L3	chr15:51056596-51105276:-	862.2692498897676	0.2836269726616011	0.0784564832413667	3.615086490545843	3.002473653471211e-4	3.850190985716891e-4	0.6172448	0.4218135	miR-544
ARPP19	chr15:52544437-52578970:-	18396.07398182326	-0.23432894223710288	0.04429310123180295	-5.290416243621524	1.220382993290223e-7	1.740255004856587e-7	0.2008081	0.06333912	miR-544
SMAD6	chr15:66701224-66791749:+	820.253233907905	-1.3949220653879049	0.08676352973630999	-16.077285809225657	3.6815911184750515e-58	1.1920368118127379e-57	-0.6690894	6.267587e-5	miR-544
TBC1D2B	chr15:77994964-78077979:-	2218.367924431918	0.2076303542733816	0.04552901900906169	4.560395958280075	5.105725461998322e-6	6.948313300803602e-6	-0.1086039	0.08086271	miR-544
FSD2	chr15:82755365-82807698:-	417.68243759836304	-0.805403724879098	0.04070684234795777	-19.78546304315605	3.9723265095854368e-87	1.8206637304992717e-86	0.1299132	0.6798706	miR-544
C15orf32	chr15:92465762-92501117:+	86.15593624811869	1.500992572459898	0.16100041338873092	9.32291129486602	1.131909833027016e-20	2.139524519718039e-20	1.822792	NA	miR-544
XYLT1	chr16:17098271-17470960:-	2618.71760190915	-0.24987571972623293	0.07087283805978715	-3.5256908932508377	4.2237964782451654e-4	5.386374620708397e-4	-0.07002644	0.006711358	miR-544
KIAA0556	chr16:27550128-27780457:+	3590.3212769213674	-0.4883322791723086	0.05275596506749853	-9.256437230321021	2.1136736061279567e-20	3.976758469218525e-20	-0.07862913	0.4401733	miR-544
GPT2	chr16:46884093-46931718:+	8431.321004172889	-0.3478977542858492	0.057010784064348057	-6.102314851400344	1.0454317914511063e-9	1.573440920285131e-9	-0.3146245	0.002334882	miR-544
RPGRIP1L	chr16:53599239-53703938:-	1119.453145936403	-0.03653613917332985	0.04278847322029588	-0.8538780756495805	0.3931725485329859	0.42163921145672667	-0.1822016	0.05433569	miR-544
PLLP	chr16:57249039-57284672:-	9235.127356003475	0.6662580140882425	0.05422434693753244	12.287063869220692	1.062971266669493e-34	2.5117146831855974e-34	0.02448989	0.8060427	miR-544
CDH8	chr16:61640435-62036835:-	1602.2409087533842	-2.6392375510421178	0.12328754287383105	-21.407171312863603	1.1455844009561274e-101	6.223465950341693e-101	0.3657543	2.966251e-4	miR-544
CYB5B	chr16:69424595-69466678:+	5272.947430428336	0.27342740110197084	0.03501610824743893	7.8086176559032445	5.781860578392306e-15	9.812953010311276e-15	-0.1017976	0.08043589	miR-544
ZFHX3	chr16:72782112-73064255:-	1770.2189930943605	0.736317347672066	0.046881228832907455	15.706016373769216	1.3755534805795315e-55	4.3084881999810306e-55	0.1708463	0.3578095	miR-544
GLG1	chr16:74447427-74607144:-	12521.273831549777	0.6012387856637131	0.03739545200227754	16.07785849538856	3.647719854575372e-58	1.1811585994433753e-57	-0.1827054	0.002419995	miR-544
SGSM2	chr17:2337498-2382472:+	16190.975477448868	-1.7454013015202685	0.049075954742301336	-35.565305059991196	4.819440248935916e-277	2.7260828557694994e-275	0.02514016	0.8146461	miR-544
UBE2G1	chr17:4269217-4366674:-	2689.5073137186873	0.6646114335134314	0.026896428072848165	24.710025870846174	8.345034949875813e-135	6.693109348893697e-134	-0.06275803	0.05454139	miR-544
PFN1	chr17:4945417-4949088:-	16480.29360640159	2.3017975312073244	0.058927410065868116	39.06157641468396	0	0	0.06986594	0.2280704	miR-544
PITPNM3	chr17:6451263-6556557:-	7376.440762390598	-3.3417499415937972	0.10088754556272765	-33.12351314480178	1.3633115063418606e-240	4.197246610453348e-239	0.01338887	0.7931834	miR-544
HS3ST3A1	chr17:13482284-13601942:-	248.46804185117108	1.5743590271144374	0.12818326339761793	12.28209506751951	1.130327022859229e-34	2.6689687377713645e-34	-0.1291269	0.1572358	miR-544
NF1	chr17:31094927-31382173:+	12133.790512871237	0.06551161334737864	0.04254529368798403	1.539808699590219	0.1236069907382947	0.13885088649470884	-0.06601052	0.2596295	miR-544
LSM12	chr17:44033020-44067619:-	622.6216749404931	1.1774041860266544	0.0332687627898837	35.39068144682186	2.3752724041354724e-274	1.2829447514166308e-272	-0.0271796	0.533229	miR-544
CDC27	chr17:47111121-47189332:-	3203.860408891847	0.5335298152412328	0.0257669606469372	20.705966161540708	3.0603652630681496e-95	1.547851015826841e-94	0.09327249	0.1676331	miR-544
SNX11	chr17:48107533-48123064:+	1995.3554410639067	0.7281122736577093	0.0392439328270483	18.553499132377187	7.641188572348204e-77	3.093945606814018e-76	-0.02209061	0.7352662	miR-544
SLC35B1	chr17:49700461-49708173:-	3088.580261755191	0.9765843911481944	0.03206334970082715	30.457965255046357	9.396349616950939e-204	1.7234104731481676e-202	-0.04308135	0.19436610000000001	miR-544
ANKRD40	chr17:50690718-50707971:-	8254.498787877656	-0.09343326628229708	0.05561373969207223	-1.6800392636716721	0.09294967666122746	0.10542661939033778	0.1081802	0.1130374	miR-544
MBTD1	chr17:51171021-51261108:-	6271.790453779755	1.136879912605476	0.04147827014678485	27.409048366343217	2.1395230328776075e-165	2.4624224769850638e-164	0.1109734	0.2364879	miR-544
SRSF1	chr17:57996485-58007634:-	8685.000856865767	0.6221333457254516	0.027369571625376996	22.73083971649053	2.2204801221376963e-114	1.401070622520553e-113	-0.001203519	0.9883638	miR-544
PRKCA	chr17:66302616-66810927:+	9950.155178428022	-0.5343306053105651	0.046184149272175484	-11.569566912700125	5.877861566418812e-31	1.312545794403604e-30	0.3497302	0.1536564	miR-544
NPTX1	chr17:80466750-80476607:-	11708.594974806283	-2.0717504062114056	0.13995669012243797	-14.802796525117744	1.405168023236357e-49	4.084539529102607e-49	-0.1661851	0.5703082	miR-544
MAFG	chr17:81918269-81927711:-	4184.287808311952	-0.8029119675069596	0.04333911644035482	-18.52626526458983	1.267873744021242e-76	5.1206797333961366e-76	0.0879899	0.224994	miR-544
ANKRD12	chr18:9136753-9289097:+	3000.432753268924	-0.563722328683837	0.038712503957661314	-14.561763540285664	4.9172705984987934e-48	1.3997107207535e-47	0.05663805	0.5722243	miR-544
ROCK1	chr18:20948891-21111851:-	2348.7182008942427	0.43730801179081247	0.04316042706138234	10.132152102408007	3.977962361165309e-24	7.971460025614727e-24	0.2068157	0.01462008	miR-544
GATA6	chr18:22169435-22212108:+	35.769079790802444	0.8009114303311055	0.15838726844355328	5.056665464349098	4.266507010105972e-7	5.991625998618129e-7	0.05742683	0.8024819	miR-544
AQP4	chr18:26852038-26865844:-	50138.15971067207	1.6000889922466168	0.08921296097678612	17.935611313954393	6.217610825274869e-72	2.3789743612161333e-71	NA	NA	miR-544
SMAD2	chr18:47828487-47931193:-	3898.595183659073	0.7015503409318105	0.03417719562229804	20.526855061042568	1.2394150334030641e-93	6.154523821398488e-93	-0.3517266	0.007158728	miR-544
SMAD7	chr18:48914524-48952018:-	1395.0710658830176	-0.925933855495862	0.05993758521085094	-15.44830096572248	7.745841007567273e-54	2.3745465085929207e-53	0.006065046	0.9613329	miR-544
ONECUT2	chr18:57435374-57491428:+	332.8342300198491	-0.6764757504864638	0.12082385727311488	-5.598859080929125	2.1576709522046293e-8	3.1400742512569086e-8	0.1673884	0.1610636	miR-544
DOK6	chr18:69400888-69849087:+	2832.8265574512257	-2.833909135714881	0.11758489272468443	-24.10096288772616	2.442271260883183e-128	1.8168238848220045e-127	0.09355704	0.731823	miR-544
TXNL4A	chr18:79969392-80033935:-	5062.21416744648	-0.018105368952739627	0.03183952550803799	-0.5686444337296694	0.5695974640651751	0.5987559421539199	0.1286604	0.1881268	miR-544
SLC44A2	chr19:10596245-10644574:+	13103.528011999591	0.604688011880656	0.04926727748364979	12.27362344268632	1.2550827871327857e-34	2.9611132678853426e-34	-0.4547302	0.02702169	miR-544
LRFN3	chr19:35935550-35954671:+	1906.276187891248	-0.12648483012120904	0.04427261717446058	-2.856953986315812	0.004277278396498549	0.00522190209448748	-0.1447724	0.2988368	miR-544
DMWD	chr19:45782947-45792802:-	5096.252118723947	-0.7379693337035181	0.04079112825319991	-18.09141755341438	3.7238419542995397e-73	1.4437801197644937e-72	-0.2738921	0.06640362	miR-544
CAPZB	chr1:19338773-19485641:-	13786.432711523126	0.7387425953695007	0.029949079873213397	24.66662076086804	2.4410626144591485e-134	1.9455377368420528e-133	0.184370882664481	0.0174163707912353	miR-544
SRSF10	chr1:23963417-23980927:-	4392.029885402039	0.7319879438331444	0.027092074629335598	27.018526777589035	8.954229535702865e-161	9.763349391547303e-160	0.10396437243373	0.152983009074265	miR-544
RCAN3	chr1:24502344-24537020:+	208.45450414360062	1.4215448242534092	0.0880388175952652	16.14679595980695	1.1961559907438134e-58	3.897544263156928e-58	-0.00231610153831445	0.985713027130139	miR-544
DLGAP3	chr1:34862120-34929585:-	8243.65926463221	-3.6233452530623738	0.12505693125008385	-28.97356601383855	1.416983586252063e-184	2.0738480996480956e-183	-0.148617822983772	0.719157273056377	miR-544
SFPQ	chr1:35176378-35193161:-	15553.687839273107	0.3547757729633792	0.0335322412501554	10.580138986735193	3.684113196646468e-26	7.623266778773695e-26	0.0452211537723706	0.580077067544084	miR-544
AKIRIN1	chr1:38991244-39018235:+	5683.209546934836	0.6224572081513712	0.02643985010147399	23.542387939509155	1.5022685231839315e-122	1.043021551003122e-121	-0.123231335002666	0.0468566746751706	miR-544
YBX1	chr1:42682235-42703803:+	19729.02380317879	2.4512036672447457	0.06723151987850531	36.45914403949722	4.928011138672289e-291	3.5698678335975296e-289	0.18015364302077	0.141853006695992	miR-544
CDKN2C	chr1:50968695-50990588:+	3163.166326013888	3.1298374247496636	0.08466043586605945	36.969304406858384	3.566550889051874e-299	2.9505849600751222e-297	0.181197265157252	0.0101207595343695	miR-544
ZFYVE9	chr1:52142001-52348664:+	3801.115379520874	-0.7947684718451238	0.04481533651919852	-17.73429663982667	2.2793068059662537e-70	8.551021146379795e-70	-0.332611426994628	0.00600352559514901	miR-544
FOXD3	chr1:63323059-63325126:+	55.570505105237636	5.301079630407624	0.2208950537496149	23.998181672353837	2.9050386754561643e-127	2.1320105055254826e-126	-0.44762635796117	0.148536688035234	miR-544
ALG14	chr1:94973270-95072974:-	910.4161465129058	0.8042448739724697	0.03918690692511617	20.523305794696515	1.3333047174127593e-93	6.614652386041063e-93	0.359340856250586	0.0878008578333234	miR-544
PTBP2	chr1:96721605-96824163:+	2413.983894500707	-0.286544428401555	0.04511105771336036	-6.351977606516867	2.1256427346416257e-10	3.2556127193704553e-10	0.154977322262767	0.20911150296929	miR-544
GATAD2B	chr1:153793687-153923360:-,chr1_GL383518v1_alt	3846.0098132538187	0.29566667575920474	0.03117522264439332	9.484027720725154	2.4465312479021504e-21	4.677329334534419e-21	-0.0132820530787665	0.247112342936234	miR-544
POU2F1	chr1:167220294-167434447:+	2287.9776740538296	-0.35996765399849145	0.03959697459540787	-9.09078680067233	9.832490820216558e-20	1.8296421850924925e-19	0.131556407383062	0.0780713081465885	miR-544
MPZL1	chr1:167719920-167798058:+	4873.347084869382	1.7087585978247424	0.05126275301825062	33.33333653025596	1.270319124794264e-243	4.179640833349799e-242	0.0509938919768312	0.615412111149883	miR-544
RC3H1	chr1:173931084-174022455:-	1633.2313802535562	0.13739770449597472	0.028900657325408762	4.7541376982861205	1.9929517809177193e-6	2.747751508576404e-6	0.0652695499784884	0.456036110215039	miR-544
CDC73	chr1:193121958-193258501:+	3498.2795048024977	0.4541691476499736	0.033343404839175035	13.62095892247849	3.0059470769295604e-42	7.930607266316821e-42	-0.255021130866177	0.0709115255772157	miR-544
DIEXF	chr1:209827967-209857565:+	1208.8100388419039	0.5474809370822796	0.03326338441980339	16.45896671766016	7.232452756514475e-61	2.420288654590737e-60	0.08829059	0.2563326	miR-544
TGFB2	chr1:218345334-218445868:+	3844.436962147061	1.5520480712738696	0.09086293265710602	17.081201606500098	2.048562830555364e-65	7.235692462722061e-65	-0.630606540766815	2.247611050829e-5	miR-544
HEATR1	chr1:236549005-236604541:-	3668.316720863019	0.28236991518841736	0.0294511617899338	9.587734338036519	9.004044288841082e-22	1.7332513819732408e-21	0.24435619197382	0.0129892882266378	miR-544
CHRM3	chr1:239386565-239915450:+	2368.13704647822	-1.732116287220971	0.1059387671759866	-16.350164660152796	4.3380618965251216e-60	1.4401844247402434e-59	-0.219500398611269	0.194456550740472	miR-544
ATRN	chr20:3471018-3651125:+	5860.49417238186	0.1656660173788118	0.04065700985786231	4.074722119456974	4.606932373006178e-5	6.090856082369016e-5	0.08947012	0.4292167	miR-544
PLAGL2	chr20:32186337-32207743:-	2299.604493250832	0.5772656355976699	0.033587500546463395	17.186918532360195	3.327544861384632e-66	1.187283432246692e-65	0.04279155	0.7179826	miR-544
MAFB	chr20:40685848-40689240:-	2644.4120423118616	2.716925780168224	0.09887811592216064	27.477523765795222	3.259225076680999e-166	3.7946817735036304e-165	-0.0614855	0.7177587	miR-544
VAPB	chr20:58389119-58451510:+	6137.106450090326	-0.13461992783973933	0.029674565550014496	-4.536542501788154	5.718396951360681e-6	7.769088901419954e-6	0.2831217	0.007454524	miR-544
KCNJ15	chr21:38229467-38307622:+	74.70135683391565	1.421183503499412	0.14540932108826696	9.773675393455138	1.4605528911804997e-22	2.8476387893274486e-22	0.8726623	0.06491187	miR-544
HSCB	chr22:28741992-28757531:+	854.0654978191108	0.6479152864333348	0.04806318313679063	13.480490557384226	2.037476421338559e-41	5.316260591593594e-41	-0.04821807	0.5360694	miR-544
PRR14L	chr22:31681347-31750176:-	2217.290595717258	-0.25822678962201084	0.03939206565139618	-6.5552995343583484	5.5530300289713676e-11	8.623863238045827e-11	0.03434635	0.4986669	miR-544
EP300	chr22:41092610-41180138:+	4755.727841832086	-0.11799144242548677	0.041087341220372484	-2.871722504326531	0.004082412743985008	0.004989229729251497	-0.1168131	0.2600622	miR-544
CENPM	chr22:41927747-41947164:-	363.2739971967202	3.450096564679858	0.09777201811701254	35.28715711432711	9.243215879870768e-273	4.85854988846573e-271	0.1879287	0.009629075	miR-544
PANX2	chr22:50170731-50180295:+	3960.5034105689983	-3.8462110091157986	0.07969947568631794	-48.25892486738254	0	0	0.3488414	0.004002763	miR-544
ZXDB	chrX:57591653-57656504:+	850.4011425880345	0.6492851364355157	0.03082069379783495	21.066532138907455	1.6132216994193996e-98	8.485853269267142e-98	0.04404787	0.5565658	miR-544
KIAA2022	chrX:74732292-74925452:-	736.3845929212682	-0.654340155234624	0.10573167393774752	-6.188686236253907	6.066770275409619e-10	9.189595234957141e-10	0.6298644	0.07293746	miR-544
MAGT1	chrX:77825258-77895568:-	4064.3218092318457	2.582072624720686	0.07336176891184856	35.19643355142243	2.2672125005938096e-271	1.1537354569137471e-269	0.3821849	0.02437887	miR-544
PLP1	chrX:103772947-103792827:+	70461.66172262488	0.280034300704662	0.12717786976148351	2.2019106093682335	0.02767162342600355	0.03243153994201667	-0.11501	0.9644237	miR-544
NUP62CL	chrX:107123427-107206440:-	48.29880548105467	1.0140521487543943	0.09270611799564951	10.938351973728222	7.55609188939326e-28	1.6047433979631843e-27	0.1222345	0.4194226	miR-544
IRS4	chrX:108719637-108736584:-	62.91623420596437	-1.7422545004090184	0.11274857557374483	-15.452563294420262	7.25018965644542e-54	2.223233313688891e-53	0.01817104	0.9918582	miR-544
ATP1B4	chrX:120362047-120417462:+	17.658205306153313	1.6949903598223195	0.11019815857179145	15.38129476744454	2.185334716786143e-53	6.660936069791128e-53	1.242491	0.1166061	miR-544
XIAP	chrX:123848480-123914025:+	3069.2150206153824	0.921023415193744	0.0284536219789053	32.36928556499993	7.428276777520662e-230	1.9690872427103047e-228	0.2265352	0.1041804	miR-544
MBNL3	chrX:132360796-132490035:-	664.1295481786873	1.2475114577241084	0.05098961171494926	24.465992498592808	3.401099199484736e-132	2.6475379753691726e-131	0.7481566	0.02929056	miR-544
RBMX	chrX:136804226-136880780:-	9719.678836543302	1.0506552411624221	0.03498318885446178	30.03314665033519	3.624444140927339e-198	6.194321624197072e-197	0.1742648	0.1419943	miR-544
ITGB1BP1	chr2:9405681-9423569:-	5207.699625111114	-0.27899085028191123	0.03955578364086407	-7.053098803829358	1.7497650994077562e-12	2.812649187539088e-12	0.170172121199407	0.00312225122398827	miR-544
CENPA	chr2:26786014-26803376:+	244.15126425435233	4.914615727661332	0.1310896397253543	37.49049686884437	1.3156841091900942e-307	1.2629981397396757e-305	0.259432214559664	2.6850368569664e-4	miR-544
YIPF4	chr2:32277889-32321134:+	3242.7031518788363	0.6623145251028105	0.028035780025804594	23.623902188318116	2.1896788884905054e-123	1.5381280875442923e-122	0.00797716283649528	0.868560675931552	miR-544
ZFP36L2	chr2:43211207-43226618:-	8371.85091387158	2.1999764275614706	0.07952485585422088	27.66401025101266	1.8933314448395887e-168	2.2568133831713482e-167	-0.285165087598849	0.00656043223250334	miR-544
CCDC88A	chr2:55287817-55419921:-	8684.215964333513	-0.18158137317304307	0.03898807783915487	-4.657356382691042	3.2029571302239083e-6	4.387955572656249e-6	0.167762460901489	0.033763488545245	miR-544
PPP3R1	chr2:68166085-68256237:-	10059.900714728476	-0.41494096366108	0.0474393082968684	-8.746775165110732	2.195365109845738e-18	3.991253035455163e-18	-0.00639632713597287	0.887832335933084	miR-544
AAK1	chr2:69453275-69674907:-	7417.127648065913	-1.5976120023113884	0.05602530047013203	-28.515902438811562	7.44026461136996e-179	1.0040397159651473e-177	0.0534833519935369	0.355074129225326	miR-544
ZNF638	chr2:71276543-71440667:+	7403.766890728827	-0.8576318192737995	0.037050120906087995	-23.14788179632837	1.5269508836408265e-118	1.0144056255654578e-117	0.093747185763599	0.0229617281732425	miR-544
ST6GAL2	chr2:106798889-106887410:-	1273.7020317425695	-0.338920714264955	0.09072775225082635	-3.7355793112560893	1.8728353957304778e-4	2.4208412423684227e-4	1.74419725620968	NA	miR-544
TFCP2L1	chr2:121216272-121285210:-	462.21782759101006	1.8307911624189468	0.13988663941506319	13.087677065332407	3.872713382086043e-39	9.763786394166625e-39	-0.533733988717545	0.0134309652300774	miR-544
FAM168B	chr2:131047510-131093468:-	12362.499204909956	-0.37641206977390135	0.03849996379812522	-9.776946070589059	1.4141310565201174e-22	2.758877327575707e-22	0.46106009480015	0.0518158333788346	miR-544
FMNL2	chr2:152335170-152650063:+	12396.999295494741	-0.19816230506570612	0.045754021083008384	-4.33103583849371	1.4840952151497371e-5	1.993252896777514e-5	-0.306502004870957	0.00355973683450562	miR-544
ACVR1C	chr2:157526696-157628887:-	380.825182648457	-1.817375782971104	0.1212859481340694	-14.98422373680237	9.310704154876917e-51	2.7453137945239083e-50	0.0304182910323049	0.90611448698566	miR-544
SCN2A	chr2:165208056-165392760:+	5552.41263910235	-2.223310975860718	0.09866001164344199	-22.535077168810606	1.8810966234281522e-112	1.1574450629978616e-111	-0.31950244512556	0.53292906333499	miR-544
METTL8	chr2:171315746-171434803:-	1143.7586300395633	0.8496600337066775	0.03189003443903014	26.64343418415317	2.1323913874694878e-156	2.204084738194481e-155	0.179651909436557	0.023283981685583	miR-544
SCRN3	chr2:174395729-174430099:+	1898.6104938364017	0.406100828104224	0.02656687336393155	15.285985013786597	9.48184020469494e-53	2.86696791653989e-52	0.135959348593044	0.0716967871302836	miR-544
HNRNPA3	chr2:177212694-177226430:+	13731.112738311502	0.4092484550376887	0.030386580336666743	13.468065524433449	2.4110023720479306e-41	6.285931783208923e-41	0.141957112858774	0.249996745782278	miR-544
KLF7	chr2:207073876-207173856:-	2151.0205372635282	0.31359926738335375	0.040583663889979894	7.727229070137786	1.0991276002357427e-14	1.854409434585704e-14	-0.102374093084235	0.260704063878823	miR-544
MRPL44	chr2:223943224-223969466:+	1537.4785780126813	0.9413595111797329	0.035451350533692895	26.553558524803353	2.33634061293496e-155	2.3862785094484038e-154	-0.164703423561272	0.0195839864966041	miR-544
KCNJ13	chr2:232765802-232776565:-	69.55775474586038	-1.0594508689051054	0.10464690109877137	-10.124053916371004	4.32137516553921e-24	8.653993977840962e-24	-0.360945737202155	0.00356099371397616	miR-544
SLC6A11	chr3:10816200-10940733:+	4827.594116655895	-0.42482048976680653	0.10394149241756721	-4.0871116999182835	4.367768577899092e-5	5.777668832697234e-5	-0.265377623425415	0.582607518628339	miR-544
KCNH8	chr3:19147102-19536381:+	1708.6023463187375	-2.3079291869982805	0.13285576193052995	-17.37169057225454	1.351837258543281e-67	4.902969498294555e-67	0.325580436121363	0.195625457068037	miR-544
TRIM71	chr3:32818018-32897826:+	114.99617580392152	0.34773334436486175	0.0964273689818724	3.606168539455151	3.107513482359115e-4	3.982991736548191e-4	-0.486553408605662	0.484352567195307	miR-544
FAM208A	chr3:56620132-56683265:-	4247.329947191447	0.48764214326587424	0.025209288971707326	19.343748402152897	2.301235319369875e-83	1.0086215653394383e-82	0.3152271	3.492664e-4	miR-544
ATXN7	chr3:63863867-64008429:+	1624.4233640299883	-0.37581842364702006	0.03471439575650386	-10.826010807824854	2.5920317730438532e-27	5.455696527089373e-27	-0.0737159953314759	0.409405650293838	miR-544
EIF4E3	chr3:71671364-71754831:-	2766.563080934675	-1.1805431479788713	0.051051986791736025	-23.124333099803476	2.6356032647535105e-118	1.745004176918676e-117	0.356634311722047	0.018024447312557	miR-544
UMPS	chr3:124730366-124749454:+	1301.5542060093237	1.3475482438970912	0.0330231995824038	40.80610785561565	0	0	-0.0162448988125484	0.671349640555633	miR-544
MSL2	chr3:136148918-136197300:-	1509.3109864826872	0.73839547347764	0.029455646174621975	25.068045328227004	1.1099602534293705e-138	9.342219653058528e-138	-0.0517785889830884	0.448459969374174	miR-544
PFN2	chr3:149964432-149971455:-	19765.92352302023	0.5368196721245259	0.05982680173770543	8.97289603542686	2.8881866449489088e-19	5.3313327953142555e-19	-0.102643960085312	0.0106050676875831	miR-544
PLD1	chr3:171600404-171810494:-	976.5776469495872	-0.11008760080857856	0.09563769019046807	-1.1510901255491706	0.24969515990814486	0.2734200696702622	0.348757601223396	1.8261273643336e-4	miR-544
IGF2BP2	chr3:185631615-185825051:-	1711.3018530177317	0.782891729934489	0.06999790784818956	11.184501851575524	4.8562483899177244e-29	1.052887415001176e-28	0.0421618379816318	0.744773843329122	miR-544
ATP13A3	chr3:194402117-194487006:-	3375.3847155343024	0.7267970595121523	0.04935480346464526	14.72596400941572	4.3916218464643856e-49	1.2693648392322153e-48	-0.0274036017522172	0.531150575002504	miR-544
LNX1	chr4:53456796-53652524:-	3520.7978893722984	-0.6487923486514386	0.05839458333293826	-11.11048853542343	1.115475620352481e-28	2.4020398775196163e-28	-0.183518584365636	4.4163616055475e-4	miR-544
MUC7	chr4:70430492-70482997:+	51.490387624429474	-4.981218674321305	0.2401736758235968	-20.740069273786354	1.5070841977994466e-95	7.657472956919928e-95	1.887548	NA	miR-544
G3BP2	chr4:75641434-75726474:-	7724.127886588812	0.3921004682549241	0.04298224922241392	9.122381339933597	7.349142020736867e-20	1.370911102647799e-19	-0.13114	0.02250491	miR-544
HSD17B13	chr4:87303789-87322906:-	92.85933221353933	-0.27748217315456786	0.0815703192353724	-3.401754164451518	6.695483694660454e-4	8.469181060182508e-4	-0.3549064	0.5903367	miR-544
GAB1	chr4:143336527-143487739:+	4196.075387718352	0.81311302008946	0.05460178841701411	14.891692079376856	3.7320352756434317e-50	1.0933064939222673e-49	1.70436e-4	0.9977901	miR-544
HHIP	chr4:144645996-144742645:+	701.176070365421	-0.6115689536545	0.12551285163135376	-4.872560424734441	1.1016114744940524e-6	1.5306788450561782e-6	0.166123918622043	0.704830397512542	miR-544
CDH6	chr5:31193655-31329146:+	1539.065314371916	1.4620719590727072	0.07227276985290801	20.229914559084502	5.339539431709557e-91	2.571450598721177e-90	0.9599906	0.009552091	miR-544
ITGA2	chr5:52989326-53094779:+	1181.4089077619626	1.2017753815723822	0.08373262094559658	14.352535105203613	1.027128899149668e-46	2.8756940442448193e-46	0.2371598	0.2005507	miR-544
KIF2A	chr5:62306162-62391367:+	5775.536888092017	0.28153744601460917	0.028825767419244953	9.766867328106112	1.562074316796338e-22	3.0441980016528354e-22	0.1359507	0.05211824	miR-544
MSH3	chr5:80654648-80876815:+	1061.2349149914935	0.5473360689269283	0.02711912919875888	20.182656490016555	1.3906785695507092e-90	6.664557227571122e-90	0.1591443	0.2676554	miR-544
RHOBTB3	chr5:95713522-95796818:+	9671.364957212465	0.5224520650136646	0.06184481232147821	8.447791260128396	2.968655465245828e-17	5.281939643468552e-17	0.05953349	0.1126966	miR-544
DMXL1	chr5:119071002-119250170:+	2397.2668909651816	-0.3003849947119375	0.03161688817452133	-9.500776706861515	2.0833054293417477e-21	3.987505245148009e-21	0.2977293	0.08921265	miR-544
RAPGEF6	chr5:131423532-131635236:-	1837.5673602571555	-0.5369829726553871	0.042790749202920704	-12.549043488556986	4.0234068641012464e-36	9.715231521372096e-36	0.2845876	3.069632e-5	miR-544
FAM53C	chr5:138337535-138349729:+	4848.6599634013355	-0.25029321202980437	0.024395198102363975	-10.25993767214172	1.0677563537984947e-24	2.1588532864913553e-24	0.03870619	0.7951571	miR-544
SLC35A4	chr5:140563916-140569199:+	5046.499694368422	1.0334215243887355	0.03172908042633066	32.57016939990298	1.0850711632713023e-232	2.9732191531671755e-231	-0.01319775	0.7885779	miR-544
ZMAT2	chr5:140700360-140706976:+	5362.914143962893	0.2901459911583619	0.033225357118057304	8.732667345828872	2.4873583851762106e-18	4.516963181709081e-18	0.09102781	0.05702473	miR-544
JAKMIP2	chr5:147585439-147782848:-	3256.109492433957	0.09683543182210835	0.041232014993017034	2.3485495879478164	0.018846689476826863	0.022294708799818628	-0.07201735	0.2760624	miR-544
STK10	chr5:172042070-172188342:-	1686.4985153502935	1.4344408966445763	0.06424991022931711	22.32595954647799	2.0680118220638268e-110	1.2424790291970318e-109	-0.09644525	0.3782335	miR-544
STC2	chr5:173309380-173329565:-	703.8258294119096	2.6770238885530415	0.12764652456756048	20.97216432348812	1.1778227363797985e-97	6.130481292530139e-97	-0.3645982	0.2555026	miR-544
CPEB4	chr5:173887926-173961232:+	4315.886657242901	-0.07680537402571679	0.04375116925924098	-1.7555044888199005	0.07917305352560366	0.0902471888784431	-0.2246339	8.529435e-5	miR-544
TMEM170B	chr6:11532262-11583524:+	2787.863408049674	-0.6404946110617754	0.04430877129126865	-14.4552555260766	2.3226621843399983e-47	6.556082872915691e-47	-0.144197	0.4375247	miR-544
BAK1	chr6:33563443-33580293:-	1041.585487107356	0.897321484177674	0.041175524364802346	21.79259397470411	2.727546515321956e-105	1.5491199091238234e-104	-0.05800637	0.3934282	miR-544
MED20	chr6:41905353-41921147:-	984.1516761685965	1.5570352822898945	0.04147809256903666	37.538738785983114	0	0	0.1403086	0.128945	miR-544
TCTE1	chr6:44278852-44297805:-	2923.189933013847	-3.5061427640830214	0.09729386854030822	-36.03662611719925	2.2341475107904463e-284	1.4245003847646422e-282	-0.01133616	0.9692139	miR-544
PTCHD4	chr6:47858598-48111132:-	459.8942897634889	0.33445604829770825	0.09371181414247573	3.5689848858246895	3.583670968026336e-4	4.581715838515443e-4	0.1372623	0.5578992	miR-544
IMPG1	chr6:75921114-76072678:-	201.48926538819862	-1.6932537227760023	0.058033758610288956	-29.17704734836528	3.792484928961348e-187	5.721515065036473e-186	-0.2052747	0.813363	miR-544
SYNCRIP	chr6:85604665-85643862:-	6252.151502273071	1.2488607726327363	0.03969795356195043	31.45907183058777	3.1546524051995333e-217	7.005246160170546e-216	-0.02472218	0.5355664	miR-544
UFL1	chr6:96521595-96555602:+	1705.1790193842921	0.6721002530598607	0.040838134001226455	16.457663149831383	7.389879178622589e-61	2.4725863402964667e-60	-0.003139767	0.9719528	miR-544
FBXL4	chr6:98868535-98948006:-	1062.3012901972088	0.3206965660395245	0.03136121697599535	10.225896727317489	1.5181629208733768e-24	3.06218626119539e-24	-0.06276708	0.3105167	miR-544
SESN1	chr6:108980505-109094505:-	3758.8234305213186	-0.49554109912752153	0.048405683702627746	-10.237250281842845	1.3501920827195246e-24	2.725806985919295e-24	-0.1809232	0.01047485	miR-544
HDAC2	chr6:113936156-113971319:-	4019.725114361612	1.091631428425823	0.04778287976096823	22.8456600750449	1.6140299822443782e-115	1.034159659501965e-114	0.02805335	0.7327709	miR-544
MCM9	chr6:118786258-118935162:-	2180.256373805838	0.677522282193059	0.0369247775546884	18.348716690021952	3.3800159172675464e-75	1.3416101488725093e-74	-0.01967893	0.770598	miR-544
RSPO3	chr6:127118671-127199787:+	149.83518815851414	-1.1672158253199112	0.13117362032573796	-8.898251206465241	5.6733495377225735e-19	1.0419836022452631e-18	0.3244878	0.03253676	miR-544
TBPL1	chr6:133952170-133988754:+	1610.529124652572	-0.575653595753282	0.04412513245163221	-13.04593468097314	6.702986656762547e-39	1.684127839579011e-38	0.2329325	0.02223399	miR-544
OLIG3	chr6:137492199-137494394:-	1.0248854950311403	2.5304192707913065	0.3440679078266558	7.354418163481124	1.9176054526511599e-13	3.147472590257818e-13	NA	NA	miR-544
FAM126A	chr7:22895848-23014195:-	2001.292315408496	1.9741343436620453	0.0646593983053899	30.531282310084297	1.0021484501150953e-204	1.867470925069643e-203	0.2465708	1.584256e-4	miR-544
NFE2L3	chr7:26152227-26187137:+	1060.6644055004006	0.4828445094007235	0.07026607537518514	6.871659002193862	6.345950477109619e-12	1.0075259962589466e-11	0.07830631	0.1549443	miR-544
EVX1	chr7:27235559-27250493:+	16.696272160038635	3.4593302396657353	0.18840708154348249	18.360935328576577	2.6991789593891616e-75	1.0721593540465546e-74	0.06870871	0.9276283	miR-544
POU6F2	chr7:38977878-39468961:+	446.1673963780546	-2.382367413793995	0.09378596074243627	-25.402175282254387	2.3860964045147403e-142	2.091631629599234e-141	-0.5492791	0.04225916	miR-544
INHBA	chr7:41666309-41710532:-	218.3622629416777	1.3853869385801283	0.1314370801140734	10.540305196811735	5.631584126871992e-26	1.1613441416029693e-25	-0.4062114	0.09747629	miR-544
CAMK2B	chr7:44217055-44326045:-	16139.867891144597	-2.37504230750432	0.09777682974464641	-24.29044093275443	2.4737612533203753e-130	1.8831518463549067e-129	-0.5800012	0.00388341	miR-544
EIF4H	chr7:74174376-74200603:+	16680.34719644316	0.6489162422389938	0.03190644331003002	20.33809396846819	5.9186315071719494e-92	2.884170211669026e-91	0.01515147	0.8569615	miR-544
KRIT1	chr7:92198969-92246128:-	2756.4490493401418	0.4087403090814925	0.04397858921665459	9.294075057021235	1.4849162819263562e-20	2.8007553642390075e-20	0.1397338	0.1130308	miR-544
SRPK2	chr7:105110708-105399366:-	9180.998041944065	0.2060212568432556	0.028528763679045697	7.221527689073245	5.140675137715297e-13	8.359682316008479e-13	-0.3364232	0.008882912	miR-544
CCDC71L	chr7:106654360-106679597:-	926.8767056638193	1.8357692295479107	0.09769973820319082	18.789909403134466	9.133515958510513e-79	3.790052997436412e-78	-0.2575977	0.006748255	miR-544
CAV2	chr7:116499601-116508541:+	1400.6212734087826	1.5836901372422298	0.09238841023590288	17.14165373338998	7.255735503217397e-66	2.576084939536048e-65	0.2732425	0.001709991	miR-544
AKR1D1	chr7:138001784-138118748:+	50.82744441005542	1.8146231314579047	0.08956166553247821	20.26115884144493	2.8321787942530616e-91	1.3688334872156925e-90	0.09761935	0.7066329	miR-544
UBN2	chr7:139229565-139329421:+	2175.9166332919604	-0.5402243815239018	0.03951252770885194	-13.672230374744567	1.4876447640754557e-42	3.9446610040713803e-42	0.07439655	0.4922565	miR-544
TMEM178B	chr7:141073402-141511338:+	4833.761247118907	-0.2883609425947399	0.06493485263665524	-4.440773034602411	8.963629586240655e-6	1.2112815476114394e-5	-0.07778874	0.5263079	miR-544
XPO7	chr8:21919669-22008585:+	5677.633499423823	0.2040517653821029	0.02874083441939537	7.099716118346282	1.2501341014156205e-12	2.0161370964310435e-12	-0.06266141	0.2115454	miR-544
LEPROTL1	chr8:30095003-30143150:+	3350.8102124933503	0.9422421517744464	0.03506287923248799	26.87292579502139	4.552464582288129e-159	4.8653689170786745e-158	0.3954571	3.435825e-4	miR-544
FNTA	chr8:43041526-43085958:+	4656.002638984072	0.9915557840971905	0.03875713172280461	25.58382780203937	2.3090982821891096e-144	2.067014624276532e-143	0.1132662	0.02764902	miR-544
RAB2A	chr8:60516910-60624614:+	8467.306879167982	0.4346703234937042	0.031793874335528396	13.671511653676548	1.502412962285245e-42	3.983575510606462e-42	-0.1737558	5.178994e-4	miR-544
CHD7	chr8:60678744-60871797:+	2474.658590245811	0.988672338955975	0.08178704397757905	12.088373547612354	1.21671560654354e-33	2.8283289867996796e-33	-0.05708389	0.9200046	miR-544
E2F5	chr8:85177384-85214518:+	969.0504386001238	1.9965969620986634	0.061439030278552964	32.49720825746223	1.1676509570720162e-231	3.157345768614682e-230	-0.1123146	0.06644391	miR-544
RUNX1T1	chr8:91954967-92103385:-	1035.7007074364178	-1.7119524362659888	0.07584767147668711	-22.570929376417077	8.366884206195193e-113	5.176994588794506e-112	2.488121	0.06729832	miR-544
TMEM65	chr8:124302770-124372699:-	2288.3449392951684	0.02044881816357924	0.046873466571137494	0.4362557254549352	0.6626512009209159	0.688065335150405	0.3233528	0.02673191	miR-544
BNC2	chr9:16409163-16871643:-	361.87714164354503	1.7115835927462157	0.12945324233601252	13.221635564009905	6.581702660093694e-40	1.679998507967301e-39	-0.2828262	0.1019244	miR-544
IFT74	chr9:26947039-27066129:+	691.6967678279467	0.17989670453171744	0.04923702234540596	3.6536877325706643	2.5850062566996093e-4	3.3227645137858333e-4	-0.05669016	0.2225111	miR-544
DCTN3	chr9:34613545-34620523:-	5106.786933264454	0.3974978659846723	0.04944777941707114	8.03874047875731	9.076658562351185e-16	1.565890719478309e-15	0.1643603	0.1216705	miR-544
RGP1	chr9:35749280-35753267:+	500.60413215311286	0.95457784807498125	0.056457242433632246	16.907978621115365	3.929572159904457e-64	1.3677817914576588e-63	0.0579798	0.3652163	miR-544
PTAR1	chr9:69709416-69760050:-	2977.024485274575	0.6673358748684801	0.05074689087110866	13.150281000730418	1.695431982093569e-39	4.300135888678181e-39	0.2153017	0.2162659	miR-544
VPS13A	chr9:77177353-77421537:+	2475.6128512659916	-0.9287549614361931	0.04318041650789889	-21.50870780198005	1.2904933514533396e-102	7.092941141844152e-102	0.5541973	0.01302888	miR-544
NTRK2	chr9:84668368-85027070:+	47953.57442784108	-0.37844009563338715	0.08955361428326696	-4.2258494943190525	2.3804105799549532e-5	3.175698180550278e-5	0.3020417	0.7346312	miR-544
BICD2	chr9:92711084-92764841:-	2741.6445325968375	0.09337739785462038	0.03920953557010493	2.381497166363159	0.017242423421695425	0.020440935467888506	0.2476989	0.02541308	miR-544
GABBR2	chr9:98288072-98709197:-	10367.969672954092	-2.1068161736420534	0.11439551660257435	-18.416947064118084	9.607153958270357e-76	3.8362752446671204e-75	-0.0203815	0.8692427	miR-544
PDCL	chr9:122816058-122828656:-	1479.0388019546153	1.0213723810084716	0.03418340015793698	29.879192130959538	3.6676324953415804e-196	6.1272207679927444e-195	0.09545804	0.05490005	miR-544
GAPVD1	chr9:125261794-125367209:+	3235.088157914375	0.4243515986263407	0.026369824571507012	16.092317848972684	2.8881905152982982e-58	9.366246903196694e-58	-0.05098848	0.1444203	miR-544
