## Supplementary Tables 1-5 for "A comprehensive analysis of Transcribed Ultra Conserved Regions uncovers important regulatory functions of novel non-coding transcripts in gliomas": Supplementary_Table_5_abounader_2024.csv

Gene	Disease	Source	Cox Coefficient	pvalue
NF1	LGG	Onclnc	-0.159	0.131
PTEN	LGG	Onclnc	-0.353	0.0015
EGFR	LGG	Onclnc	0.225	0.0378
IDH1	LGG	Onclnc	0.24	0.034
TP53	LGG	Onclnc	0.135	0.242
uc.110	LGG	TUCR Database	0.078	0.179
ATRX	LGG	Onclnc	-0.045	0.707
